# Exogenous Hormone Treatments Reveal Species-Specific Regulation of Individual Components of Root Architecture and Salt Ion Accumulation in Cultivated and Wild Tomatoes

**DOI:** 10.1101/2025.06.17.660158

**Authors:** Maryam Rahmati Ishka, Eric Craft, Miguel Pineros, Magdalena M. Julkowska

## Abstract

Hormonal signaling shapes plant architecture and salt stress responses, but its effects on root architecture and ion accumulation remain unclear. Here, we conducted a detailed analysis of how individual hormone treatments affect root architecture and ion accumulation under salt stress in tomato. The study focused on three tomato accessions with varying responses to salt stress. Our findings revealed distinct, species-specific hormonal effects. Auxin, ethylene, and gibberellin promoted lateral root development, yet their impacts on ion accumulation, particularly in Na⁺/K⁺ ratio, varied considerably. To explore the molecular basis of these differences, we examined Arabidopsis mutants for ethylene- and auxin-related genes, revealing novel components of hormone signaling involved in the salt stress response. Further, analysis of tomato mutants with impaired ethylene perception demonstrated that the *nr* mutant exhibits increased root growth and a higher shoot Na⁺/K⁺ ratio, largely due to reduced K⁺ retention. Our integrated physiological and genetic analysis reveals species-specific hormonal strategies can boost crop performance under salt stress.
