## Supplemental Tables for "Exogenous Hormone Treatments Reveal Species-Specific Regulation of Individual Components of Root Architecture and Salt Ion Accumulation in Cultivated and Wild Tomatoes"

### Sheet: Sheet1
Table S1. List of oligoes for genotyping Arabidopsis mutants.
Primer name	Sequence 5' to 3' direction	Purpose
EIL4-F1	AAAGACGCATGTGGAAAGACC	To diagnose eil4 T-DNA allele - wt reaction
EIL4-R1	GTCTTTGTCCTCGCAACCCA	To diagnose eil4 T-DNA allele - wt reaction
EIL4-F1	AAAGACGCATGTGGAAAGACC	To diagnose eil4-1 T-DNA allele - border reaction
SAIL-left border-638JFH	GCCTTTTCAGAAATGGATAAATAGCCTTGCTTCC	To diagnose eil4-1 T-DNA allele - border reaction, doi: 10.1093/plphys/kiab021
EIL4-F1	AAAGACGCATGTGGAAAGACC	To diagnose eil4-2 T-DNA allele - border reaction
SALK-left border-792JFH	GTGATGGTTCACGTAGTGGGCCATCG	To diagnose eil4-2 T-DNA allele - border reaction, doi: 10.1093/plphys/kiab021
egy2-F1	GCGTCTTGTCGCAATGCAG	To diagnose egy2 T-DNA allele - wt reaction
egy2-R1	GGCAAACACACAAGCAAGGAGAG	To diagnose egy2 T-DNA allele - wt reaction
egy2-R2	CACTGGGAGGCACGAATAAC	To diagnose egy2-1 T-DNA allele - border reaction
SAIL-left border-638JFH	GCCTTTTCAGAAATGGATAAATAGCCTTGCTTCC	To diagnose egy2-1 T-DNA allele - border reaction, doi: 10.1093/plphys/kiab021
egy2-R2	CACTGGGAGGCACGAATAAC	To diagnose egy2-2 T-DNA allele - border reaction
SALK-left border-1682JFH	ATTTTGCCGATTTCGGAAC	To diagnose egy2-2 T-DNA allele - border reaction, doi: 10.1093/plphys/kiab021
pils5-F1	TCTGGTCGTTGTTGGAGGTG	To diagnose pils5 T-DNA allele - wt reaction
pils5-R1	ATAGTCATACAGGGAATGGTCCCATC	To diagnose pils5 T-DNA allele - wt reaction
pils5-F1	TCTGGTCGTTGTTGGAGGTG	To diagnose pils5-1 and pils5-3 T-DNA alleles - border reaction
SALK-left border-1682JFH	ATTTTGCCGATTTCGGAAC	To diagnose pils5-1 and pils5-3 T-DNA alleles - border reaction, doi: 10.1093/plphys/kiab021
saur45-F1	AATGAAGAGCATCAACACGACGAC	To diagnose saur45 T-DNA allele - wt reaction
saur45-R1	CGACAAACTCGCCGAAATC	To diagnose saur45 T-DNA allele - wt reaction
saur45-R1	CGACAAACTCGCCGAAATC	To diagnose saur45-1 T-DNA allele - border reaction
SAIL-left border-638JFH	GCCTTTTCAGAAATGGATAAATAGCCTTGCTTCC	To diagnose saur45-1 T-DNA allele - border reaction, doi: 10.1093/plphys/kiab021
saur45-F2	gagatatcaatcaacaaattcacg	To diagnose saur45-2 T-DNA allele - border reaction
SALK-right border	ATTTTGCCGATTTCGGAAC	To diagnose saur45-2 T-DNA allele - border reaction
